# Spatial molecular imaging of the human type 2 diabetic islet

**DOI:** 10.1101/2023.01.04.519955

**Authors:** Grant R. Kolar, David Ross, Emily E. Killingbeck, Willis K. Samson, Gina L. C. Yosten

## Abstract

The islets of Langerhans are complex micro-organs comprised of multiple cell types essential for the maintenance of glucose homeostasis. The endocrine cell types of the islets engage in intimate, intercellular communication that is necessary for normal secretory activity. Disruption of this intercellular communication, which is at least partially dependent on the spatial organization of individual islets, leads to secretory dysfunction and exacerbation of the symptomology of disease states such as type 2 diabetes. However, the molecular determinants of the mechanisms underlying disrupted intercellular communication remain incompletely understood. Herein we describe the utilization of CosMx™ Spatial Molecular Imaging (SMI) to interrogate transcriptomic changes associated with the transition from the obese, prediabetic state to overt type 2 diabetes. Using SMI, we verified previously reported findings regarding islet composition in the obese and type 2 diabetic states, including loss of beta cells and expansion of alpha cell mass. In addition, we identified changes in the islet neighborhood that have implications for the function of islet endocrine cells. In particular, we identified a subset of alpha cells oriented in the periphery of the islets that appear to exhibit a transcriptomic profile suggestive of de-differentiation toward a beta cell-like transcriptome-type. To our knowledge, this is the first study utilizing spatial molecular imaging to investigate single-cell transcriptomes of individual islets. Further exploration of the intersection of islet architecture and gene expression using spatial technologies is expected to yield novel insights into the mechanisms underlying the development and progression of metabolic diseases like type 2 diabetes.
