## Supplemental Table 1: Donor Characteristics for "Spatial molecular imaging of the human type 2 diabetic islet"

### Sheet: Sheet1
Donor ID#	Experimental Group	Sex	Age	Ethnicity	Cause of Death	Time from T2D Diagnosis	IDDM	BMI	HbA1C	Blood glucose on Admittance	Number of Islets Assessed	Total Cells in FOV	Islet Cells in FOV
NP-3	Normal	F	57	White	Anoxia	Not applicable	N	26.65	5.5	216	35	107487	2861
NP-10	Normal	F	24	White	Stroke	Not applicable	N	19.26	5.1	196	50	137918	4671
NP-17	Normal	M	53	White	Stroke	Not applicable	N	24.2	4.6	231	35	113005	3007
NP-1	MHO	M	60	White	Anoxia	Not applicable	N	48.71	5.5	230	66	112809	7336
NP-8	MHO	F	29	White	Stroke	Not applicable	N	47.2	5.1	198	107	153886	26265
NP-22	MHO	M	48	White	Anoxia	Not applicable	N	39.51	5	82	69	111090	20731
NP-5	T2D	M	62	White	Anoxia	Unknown	N	51.29	5.8	315	20	137507	2099
NP-9	T2D	M	52	White	Stroke	>10 years	N	21.32	5.6	159	50	166470	6476
NP-27	T2D	F	55	White	Stroke	15-20 years	Y	28.67	Unknown	286	26	122038	4258
