## Supplemental Table 3: QC for "Spatial molecular imaging of the human type 2 diabetic islet"

### Sheet: QC_stats_EK_edit
Tissue type	FFPE Human pancreas
Panel	960 gene targets + 30 custom genes
Number of sections in final analysis	9: evenly distributed among normal, type 2 diabetic, and metabolically healthy obese
Total tissue area analyzed (XY plane)	104.9 mm2
Number of fields of view (FOVs)	184
Number of total cells	1165105
Number of cells passed QC	1162210
% of cells passed QC	0.998
Number of genes detected	704
Transcripts detected	497476584
% of transcripts assigned a cell	0.958
Mean transcripts per cell	409
Mean negative counts per cell	0.969
